# Long-Read Genome Assembly and Gene Model Annotations for the Rodent Malaria Parasite *Plasmodium yoelii* 17XNL

**DOI:** 10.1101/2023.01.06.523040

**Authors:** Mitchell J. Godin, Aswathy Sebastian, Istvan Albert, Scott E. Lindner

## Abstract

Malaria causes over 200 million infections and over 600 thousand fatalities each year, with most cases attributed to a human-infectious *Plasmodium* species, *Plasmodium falciparum*. Many rodent-infectious *Plasmodium* species, like *Plasmodium berghei, Plasmodium chabaudi*, and *Plasmodium yoelii*, have been used as genetically tractable model species that can expedite studies of this pathogen. In particular, *P. yoelii* is an especially good model for investigating the mosquito and liver stages of parasite development because key attributes closely resemble those of *P. falciparum*. Because of its importance to malaria research, in 2002 the 17XNL strain of *P. yoelii* was the first rodent malaria parasite to be sequenced. While sequencing and assembling this genome was a breakthrough effort, the final assembly consisted of >5000 contiguous sequences that impacted the creation of annotated gene models. While other important rodent malaria parasite genomes have been sequenced and annotated since then, including the related *P. yoelii* 17X strain, the 17XNL strain has not. As a result, genomic data for 17X has become the *de facto* reference genome for the 17XNL strain while leaving open questions surrounding possible differences between the 17XNL and 17X genomes. In this work, we present a high-quality genome assembly for *P. yoelii* 17XNL using HiFi PacBio long-read DNA sequencing. In addition, we use Nanopore long-read direct RNA-seq and Illumina short-read sequencing of mixed blood stages to create complete gene models that include not only coding sequences but also alternate transcript isoforms, and 5’ and 3’ UTR designations. A comparison of the 17X and this new 17XNL assembly revealed biologically meaningful differences between the strains due to the presence of coding sequence variants. Taken together, our work provides a new genomic and gene expression framework for studies with this commonly used rodent malaria model species.
