## Supplemental Table 1 for "Long-Read Genome Assembly and Gene Model Annotations for the Rodent Malaria Parasite *Plasmodium yoelii* 17XNL"

### Sheet: Sheet1
Supplemental Table 1 - Quality control measurements from Nanodrop, Qubit, TapeStation, and Bioanalyzer.
Sample Name	260/280	260/230	Nanodrop (ng/μL)	Qubit (ng/μL)	RIN/DIN
Py17XNL Rep1 DNA	1.88	2.29	84.1	8.8	9.9
Py17XNL Rep2 DNA	1.86	0.89	20.6	7.2	9.9
Py17XNL PacBio DNA	1.83	2.33	137.1	29.2 (average of 4 tech reps)	9.9
Py17XNL Rep1 RNA	2.23	2.45	163.6	13.7	7.9
Py17XNL Rep2 RNA	2.19	2.56	279.1	14.7	8.5
