## Supplemental Table 2 for "Long-Read Genome Assembly and Gene Model Annotations for the Rodent Malaria Parasite *Plasmodium yoelii* 17XNL"

### Sheet: Raw Sequencing Summary
Supplemental Table 2 - Nanopore sequencing statistics for replicates 1 and 2 with the fast basecaller (LA) and the high accuracy (HA) basecaller.
	RNA				DNA
	LA Rep 1	LA Rep 2	HA Rep 1	HA Rep 2	LA Rep 1	LA Rep 2	HA Rep 1	HA Rep 2
General Summary
Mean Read Length	850.9	1088	838.6	1101.2	18211.4	12159.6	18465.1	12353.2
Mean Read Quality	9.8	9.3	11.8	11.3	11.9	9.7	14.7	12.2
Median Read Length	803	1094	788	1111	9610.5	3383	9756	3456
Median Read Quality	9.9	9.4	12	11.3	12.2	9.6	15.2	12.1
Number of Reads	322527	129514	342732	129366	31388	10391	31388	10391
Read Length N50	1235	1355	1224	1354	38638	53139	39190	53880
Total Bases	274422445	140912681	287425995	142462073	571619784	126350014	579582994	128362545
Mapping Summary
Average Percent Identity	84	81.8	86.8	84.5	90.9	87.7	93.9	91.5
Mean Read Length (Mapped)	853.2	1213.4	836.2	1198	17627	13768.6	17628.6	14079
Mean Read Quality (Mapped)	9.8	9.4	11.4	11.1	11.9	10	14.6	12.5
Median Percent Identity	86.5	84.3	89.9	87.8	93	89.1	96.1	92.9
Median Read Length	745	1064	730	1055	8972	2756.5	8748	2742.5
Median Read Quality	9.8	9.4	11.5	11.1	12.4	9.9	15.4	12.5
Number of Reads	132120	70750	139202	73484	29649	3266	30108	3338
Read Length N50	1099	1497	1107	1514	38666	60914	39269	62920
Total Bases	112722142	85850767	116405561	88063199	522622630	44968372	530762833	46995839
Total Bases Aligned	101881627	77911866	106639050	81419545	502933865	37108036	510346523	37726471
